# Shared and organ-specific gene expression programs of fibrotic diseases

**DOI:** 10.64898/2026.03.09.709232

**Authors:** Leonie Küchenhoff, Gahyun Kim, Jan D. Lanzer, Matthias Kretzler, Ricardo O. Ramirez Flores, Julio Saez-Rodriguez

## Abstract

Fibrotic scarring is a common response to tissue injury. Repeated or severe insults can cause fibrosis, leading to excessive extracellular matrix deposition and a substantial clinical risk of organ dysfunction. Despite its high prevalence, few therapeutic options exist, and fibrotic diseases collectively represent a major global health burden. Fibrotic diseases affect virtually all organs, yet they have been explored mainly in isolation for each organ. As a result, proposed shared fibrotic mechanisms are often based on indirect comparisons between independent datasets rather than on a unified, systematic, cross-organ meta-analysis. To overcome this gap, we conducted a large-scale meta-analysis of single-cell transcriptomic data from healthy and fibrotic human tissues to identify both shared and organ-specific transcriptomic profiles. We constructed a single-cell fibrosis atlas of over five million cells from 20 studies, covering more than 25 disease etiologies affecting the heart, liver, kidney, and lung. Through systematic comparison of these datasets, we identified organ-specific as well as cross-organ fibrosis-associated gene expression profiles in major cell types and defined disease fibroblast subpopulations with excessive extracellular matrix production. These analyses revealed a conserved fibrotic response shared across tissues. Our analysis spans global comparisons of fibrosis-associated changes in cellular composition and predictive disease signatures to detailed examinations of individual genes, transcription factors, and intercellular communication patterns observed in fibrotic diseases across organs. We provide our cross-organ integration as a user-friendly open resource for investigating fibrotic diseases across organs. This resource will enable an accelerated discovery of disease mechanisms and faster development of broadly effective antifibrotic strategies in the future.

Graphical abstract.
