## Supplementary material for "Shared and organ-specific gene expression programs of fibrotic diseases": Suppl. Table 1

Original Cell Annotation	Cell Type Group
Hepatocyte	Epithelial
Cholangiocyte	Epithelial
Mesothelial cell	Epithelial
Podocyte	Epithelial
IC (collecting duct itercalated cell)	Epithelial
PapE (papillary tip)	Epithelial
PC (collecting duct principal cell)	Epithelial
PT (prox. tubule epith)	Epithelial
TAL (thick ascen. limb epith.)	Epithelial
PEC (parietal epith.)	Epithelial
ATL (thick ascen. limb epith.)	Epithelial
CNT (connecting tubule epith.)	Epithelial
DCT (distal conv. epith.)	Epithelial
DTL (thin desc. limb epith.)	Epithelial
Urothelium	Epithelial
Airway epithelilal cell	Epithelial
Alveolar epithelial cell	Epithelial
Hepatic stellate cell	Mesenchymal
Vascular smooth muscle cell	Mesenchymal
Pericytes	Mesenchymal
Fibroblast	Mesenchymal
Myofibroblast	Mesenchymal
Mesangial cell	Mesenchymal
Renin-pos. juxtaglom. granular cell	Mesenchymal
Liver sinusoidal endothelial cell	Endothelial
Lymphatic endothelial cell	Endothelial
Endotheilal cell	Endothelial
B cell	Lymphoid
Lymphocytes	Lymphoid
Plasma cell	Lymphoid
Natural killer cell	Lymphoid
T cell	Lymphoid
Macrophage	Myeloid
Neutrophils	Myeloid
Mast cells	Myeloid
Monocyte derived cells	Myeloid
Non-classical monocytes	Myeloid
Denditric cells	Myeloid
Monocytes	Myeloid
PDC (Plasmacytoid Dendritic Cell)	Myeloid
Erythrocyte	Myeloid
Cardiomyocytes	Other
Adipocytes	Other
Neuronal	Other
Hematopoetic stem cell	Other
