## Supplementary material for "Shared and organ-specific gene expression programs of fibrotic diseases": Suppl. Table 2

gene	celltype	organ	rank
AC093817.2	endothelial	heart	1.0
NPPB	endothelial	heart	2.0
NPPA	endothelial	heart	3.0
FAM49A	endothelial	heart	4.0
AC084740.1	endothelial	heart	5.0
PDE4B	endothelial	heart	6.0
FOS	endothelial	heart	7.0
TMEM233	endothelial	heart	8.0
BCL2	endothelial	heart	9.0
HBB	endothelial	heart	10.0
APLNR	endothelial	lung	1.0
SPP1	endothelial	lung	2.0
COL15A1	endothelial	lung	3.0
LEF1	endothelial	lung	4.0
CCDC3	endothelial	lung	5.0
ZNF385D	endothelial	lung	6.0
VWA1	endothelial	lung	7.0
CTHRC1	endothelial	lung	8.0
FBXO31	endothelial	lung	9.0
CPXM2	endothelial	lung	10.0
VCAN	endothelial	kidney	1.0
SYT1	endothelial	kidney	2.0
MSC-AS1	endothelial	kidney	3.0
PAPPA2	endothelial	kidney	4.0
PIGR	endothelial	kidney	5.0
ARHGAP15	endothelial	kidney	6.0
CDH6	endothelial	kidney	7.0
AL353586.1	endothelial	kidney	8.0
PROM1	endothelial	kidney	9.0
LINC00639	endothelial	kidney	10.0
FABP4	endothelial	liver	1.0
ZNF385D	endothelial	liver	2.0
VWF	endothelial	liver	3.0
MCTP1	endothelial	liver	4.0
ANO2	endothelial	liver	5.0
RASA4	endothelial	liver	6.0
SPARCL1	endothelial	liver	7.0
CPNE5	endothelial	liver	8.0
SEMA3A	endothelial	liver	9.0
ANKRD29	endothelial	liver	10.0
XAF1	lymphoid	heart	1.0
IFI44	lymphoid	heart	2.0
RAP1GAP2	lymphoid	heart	3.0
RNF165	lymphoid	heart	4.0
FMN1	lymphoid	heart	5.0
NPIPB5	lymphoid	heart	6.0
AFF3	lymphoid	heart	7.0
TAFA1	lymphoid	heart	8.0
SAMD9L	lymphoid	heart	9.0
CD300A	lymphoid	heart	10.0
IGLV1-40	lymphoid	lung	1.0
IGHV3-7	lymphoid	lung	2.0
IGHV5-51	lymphoid	lung	3.0
IGLV1-51	lymphoid	lung	4.0
VPREB3	lymphoid	lung	5.0
IGHV3-33	lymphoid	lung	6.0
IGHG3	lymphoid	lung	7.0
CD24	lymphoid	lung	8.0
IGKC	lymphoid	lung	9.0
SCGB3A1	lymphoid	lung	10.0
IGKC	lymphoid	kidney	1.0
MEF2C	lymphoid	kidney	2.0
HSP90B1	lymphoid	kidney	3.0
RALGPS2	lymphoid	kidney	4.0
FXYD2	lymphoid	kidney	5.0
PSAP	lymphoid	kidney	6.0
POU2F2	lymphoid	kidney	7.0
LTB	lymphoid	kidney	8.0
HDLBP	lymphoid	kidney	9.0
CD74	lymphoid	kidney	10.0
KCNA3	lymphoid	liver	1.0
FN1	lymphoid	liver	2.0
LINC-PINT	lymphoid	liver	3.0
MEF2C	lymphoid	liver	4.0
CPNE5	lymphoid	liver	5.0
EPHA1-AS1	lymphoid	liver	6.0
PDK4	lymphoid	liver	7.0
AMZ2	lymphoid	liver	8.0
FABP1	lymphoid	liver	9.0
ASGR1	lymphoid	liver	10.0
LINC00996	myeloid	heart	1.0
NPPB	myeloid	heart	2.0
NPPA	myeloid	heart	3.0
PLXDC1	myeloid	heart	4.0
AL592429.2	myeloid	heart	5.0
AL392172.2	myeloid	heart	6.0
CD83	myeloid	heart	7.0
KLHL13	myeloid	heart	8.0
SETBP1	myeloid	heart	9.0
ARL5C	myeloid	heart	10.0
MMP7	myeloid	lung	1.0
CTSK	myeloid	lung	2.0
RP11-138A9.2	myeloid	lung	3.0
MMP9	myeloid	lung	4.0
COL3A1	myeloid	lung	5.0
CHIT1	myeloid	lung	6.0
CD1A	myeloid	lung	7.0
SLC28A3	myeloid	lung	8.0
SIGLEC15	myeloid	lung	9.0
LINC01010	myeloid	lung	10.0
SPP1	myeloid	kidney	1.0
MARCKS	myeloid	kidney	2.0
MNDA	myeloid	kidney	3.0
NIBAN1	myeloid	kidney	4.0
FXYD2	myeloid	kidney	5.0
BCL11A	myeloid	kidney	6.0
TENT5A	myeloid	kidney	7.0
SESN3	myeloid	kidney	8.0
LYZ	myeloid	kidney	9.0
WWP1	myeloid	kidney	10.0
FN1	myeloid	liver	1.0
CD9	myeloid	liver	2.0
C3	myeloid	liver	3.0
SPP1	myeloid	liver	4.0
AMPD3	myeloid	liver	5.0
DTNA	myeloid	liver	6.0
FABP1	myeloid	liver	7.0
ST18	myeloid	liver	8.0
ATF3	myeloid	liver	9.0
INSIG1	myeloid	liver	10.0
SEZ6L	mesenchymal	heart	1.0
FAM155A	mesenchymal	heart	2.0
FOSB	mesenchymal	heart	3.0
NPPB	mesenchymal	heart	4.0
DCDC2C	mesenchymal	heart	5.0
AC109466.1	mesenchymal	heart	6.0
KIAA1211	mesenchymal	heart	7.0
AC018742.1	mesenchymal	heart	8.0
NRXN3	mesenchymal	heart	9.0
GLIS1	mesenchymal	heart	10.0
POSTN	mesenchymal	lung	1.0
MXRA5	mesenchymal	lung	2.0
THY1	mesenchymal	lung	3.0
FHL2	mesenchymal	lung	4.0
COMP	mesenchymal	lung	5.0
COL1A1	mesenchymal	lung	6.0
CXCL14	mesenchymal	lung	7.0
CRABP2	mesenchymal	lung	8.0
ENTPD1	mesenchymal	lung	9.0
CTHRC1	mesenchymal	lung	10.0
IGKC	mesenchymal	kidney	1.0
C3	mesenchymal	kidney	2.0
PIGR	mesenchymal	kidney	3.0
RARRES1	mesenchymal	kidney	4.0
CDON	mesenchymal	kidney	5.0
PROM1	mesenchymal	kidney	6.0
HRH1	mesenchymal	kidney	7.0
LYPD6B	mesenchymal	kidney	8.0
THBS2	mesenchymal	kidney	9.0
VCAN	mesenchymal	kidney	10.0
MOXD1	mesenchymal	liver	1.0
CCDC80	mesenchymal	liver	2.0
LXN	mesenchymal	liver	3.0
COL1A1	mesenchymal	liver	4.0
ITGBL1	mesenchymal	liver	5.0
RARRES1	mesenchymal	liver	6.0
SMOC2	mesenchymal	liver	7.0
VCAN	mesenchymal	liver	8.0
S100A10	mesenchymal	liver	9.0
PTGIS	mesenchymal	liver	10.0
MMP1	epithelial	lung	1.0
COL17A1	epithelial	lung	2.0
CXCL14	epithelial	lung	3.0
KRT17	epithelial	lung	4.0
GPR87	epithelial	lung	5.0
KRT5	epithelial	lung	6.0
SERPINB5	epithelial	lung	7.0
FHL2	epithelial	lung	8.0
CDKN2A	epithelial	lung	9.0
LOX	epithelial	lung	10.0
IGLC2	epithelial	kidney	1.0
IGHG1	epithelial	kidney	2.0
REG1A	epithelial	kidney	3.0
IGKC	epithelial	kidney	4.0
IGHA1	epithelial	kidney	5.0
IGFN1	epithelial	kidney	6.0
CST6	epithelial	kidney	7.0
IGHG3	epithelial	kidney	8.0
GALNT5	epithelial	kidney	9.0
AC025580.2	epithelial	kidney	10.0
CDKN2A	epithelial	liver	1.0
IGHG3	epithelial	liver	2.0
IGHG1	epithelial	liver	3.0
IGKC	epithelial	liver	4.0
AKR1B10	epithelial	liver	5.0
IGF2	epithelial	liver	6.0
SCTR	epithelial	liver	7.0
GDF15	epithelial	liver	8.0
LOXL4	epithelial	liver	9.0
ACSL4	epithelial	liver	10.0
